# Unlocking Scalable Ligand Residence Time Predictions with Koffee Unbinding Kinetics Simulations

**DOI:** 10.1101/2025.11.06.686759

**Authors:** Niels Kristian Madsen, Robert M. Ziolek, Daniel Kongsgaard, Christian Flohr Nielsen, Anders Dyhr Nørløv, Daniela Dolciami, Joshua R. Sacher, Klaus Michelsen, Michael G. Acker, Nils Anton Berglund, Mikael H. Christensen, Allan Grønlund, Lise Husted, David E. Gloriam, Albert J. Kooistra, Nikolaj Thomas Zinner

**Author notes:** N.K.M. and R.M.Z. contributed equally.

## Abstract

A great number of drug discovery programs fail due to poor *in vivo* efficacy and ADMET liabilities. On- and off-target ligand residence times can act as important drivers of these problems. While modern experimental techniques have made measuring compound kinetics data more routine, there is a lack of accurate, high-throughput simulation techniques to guide compound prioritization by residence time. In this work, we introduce *Koffee*™ *Unbinding Kinetics* as a solution to the hitherto unanswered problem of scalable ligand-protein residence time prediction. By bypassing conventional approaches based on molecular dynamics simulations, *Koffee Unbinding Kinetics* performs physics-based residence time screening at the atomistic level in ≈ 1 GPU minute per complex using inexpensive hardware, a speed-up of at least 3 − 5 orders of magnitude compared to current state-of-the-art simulation approaches. *Koffee Unbinding Kinetics* can enhance compound selection to mitigate costly future program failures by adding fast, predictive residence time simulations to early-stage computational drug discovery pipelines.

**TOC Graphic**
