## Supplementary material for "Unlocking Scalable Ligand Residence Time Predictions with Koffee Unbinding Kinetics Simulations": SI.csv

Target Name	PDBID	Ligand Name	Experimental Values Reference	DOI for Exp values	Protein Structure / PLComplex Source	PL Complex Source	Data Source
TTK	5ap0		J.Mol.Biol.2017,429,2211	https://doi.org/10.1016/j.jmb.2017.05.014	https://www.rcsb.org/structure/5ap0	X-ray	KIND
TTK	5n9s		J.Mol.Biol.2017,429,2211	https://doi.org/10.1016/j.jmb.2017.05.014	https://www.rcsb.org/structure/5n9s	X-ray	KIND
TTK	6tnd		J.Mol.Biol.2017,429,2211	https://doi.org/10.1016/j.jmb.2017.05.014	https://www.rcsb.org/structure/6tnd	X-ray	KIND
TTK	5n7v		J.Mol.Biol.2017,429,2211	https://doi.org/10.1016/j.jmb.2017.05.014	https://www.rcsb.org/structure/5n7v	X-ray	KIND
TTK	5n84		J.Mol.Biol.2017,429,2211	https://doi.org/10.1016/j.jmb.2017.05.014	https://www.rcsb.org/structure/5n84	X-ray	KIND
TTK	3gfw		J.Mol.Biol.2017,429,2211	https://doi.org/10.1016/j.jmb.2017.05.014	https://www.rcsb.org/structure/3gfw	X-ray	KIND
TTK	5ap7		J.Mol.Biol.2017,429,2211	https://doi.org/10.1016/j.jmb.2017.05.014	https://www.rcsb.org/structure/5ap7	X-ray	KIND
TTK	5n87		J.Mol.Biol.2017,429,2211	https://doi.org/10.1016/j.jmb.2017.05.014	https://www.rcsb.org/structure/5n87	X-ray	KIND
TTK	5ljj		J.Mol.Biol.2017,429,2211	https://doi.org/10.1016/j.jmb.2017.05.014	https://www.rcsb.org/structure/5ljj	X-ray	KIND
TTK	5n93		J.Mol.Biol.2017,429,2211	https://doi.org/10.1016/j.jmb.2017.05.014	https://www.rcsb.org/structure/5n93	X-ray	KIND
FAK	4gu6	BindingDB_50425666_Ligand_28	J. Med. Chem. 2013, 56, 3, 1160–1170	https://doi.org/10.1021/jm3016014	https://www.rcsb.org/structure/4gu6	Docking	ModBind Paper SI
FAK	4gu6	BindingDB_50425668_LIgand_29	J. Med. Chem. 2013, 56, 3, 1160–1171	https://doi.org/10.1021/jm3016014	https://www.rcsb.org/structure/4gu6	Docking	ModBind Paper SI
FAK	4gu6	BindingDB_50425676_Ligand_30	J. Med. Chem. 2013, 56, 3, 1160–1172	https://doi.org/10.1021/jm3016014	https://www.rcsb.org/structure/4gu6	Docking	ModBind Paper SI
FAK	4gu6	BindingDB_50425671_Ligand_31	J. Med. Chem. 2013, 56, 3, 1160–1173	https://doi.org/10.1021/jm3016014	https://www.rcsb.org/structure/4gu6	Docking	ModBind Paper SI
FAK	4gu6	BindingDB_50425673_Ligand_33	J. Med. Chem. 2013, 56, 3, 1160–1174	https://doi.org/10.1021/jm3016014	https://www.rcsb.org/structure/4gu6	Docking	ModBind Paper SI
FAK	4gu6	BindingDB_50425682_Ligand_34	J. Med. Chem. 2013, 56, 3, 1160–1175	https://doi.org/10.1021/jm3016014	https://www.rcsb.org/structure/4gu6	Docking	ModBind Paper SI
FAK	4gu6	BindingDB_50425672_Ligand_37	J. Med. Chem. 2013, 56, 3, 1160–1176	https://doi.org/10.1021/jm3016014	https://www.rcsb.org/structure/4gu6	Docking	ModBind Paper SI
FAK	4gu6	BindingDB_50425687_Ligand_41	J. Med. Chem. 2013, 56, 3, 1160–1177	https://doi.org/10.1021/jm3016014	https://www.rcsb.org/structure/4gu6	Docking	ModBind Paper SI
FAK	4gu6	BindingDB_50425686_Ligand_42	J. Med. Chem. 2013, 56, 3, 1160–1178	https://doi.org/10.1021/jm3016014	https://www.rcsb.org/structure/4gu6	Docking	ModBind Paper SI
FAK	4gu6	BindingDB_50425675_Ligand_32	J. Med. Chem. 2013, 56, 3, 1160–1179	https://doi.org/10.1021/jm3016014	https://www.rcsb.org/structure/4gu6	Docking	ModBind Paper SI
FAK	4gu6	BindingDB_50425669_Ligand_2	J. Med. Chem. 2013, 56, 3, 1160–1180	https://doi.org/10.1021/jm3016014	https://www.rcsb.org/structure/4gu6	Docking	ModBind Paper SI
FAK	4gu6	BindingDB_50425680_Ligand_35	J. Med. Chem. 2013, 56, 3, 1160–1181	https://doi.org/10.1021/jm3016014	https://www.rcsb.org/structure/4gu6	Docking	ModBind Paper SI
FAK	4gu6	BindingDB_50425685_Ligand_48	J. Med. Chem. 2013, 56, 3, 1160–1182	https://doi.org/10.1021/jm3016014	https://www.rcsb.org/structure/4gu6	Docking	ModBind Paper SI
FAK	4gu6	BindingDB_50425688_Ligand_39	J. Med. Chem. 2013, 56, 3, 1160–1183	https://doi.org/10.1021/jm3016014	https://www.rcsb.org/structure/4gu6	Docking	ModBind Paper SI
FAK	4gu6	4gu6_ligand_39_85_dock.mol2	J. Med. Chem. 2013, 56, 3, 1160–1183	https://doi.org/10.1021/jm3016014	https://www.rcsb.org/structure/4gu6	Docking	PDBbind-koff-2020
FAK	4gu6	4gu6_ligand_44_88_dock.mol2	J. Med. Chem. 2013, 56, 3, 1160–1183	https://doi.org/10.1021/jm3016014	https://www.rcsb.org/structure/4gu6	Docking	PDBbind-koff-2020
FAK	4gu6	4gu6_ligand_47_90_dock1.mol2	J. Med. Chem. 2013, 56, 3, 1160–1183	https://doi.org/10.1021/jm3016014	https://www.rcsb.org/structure/4gu6	Docking	PDBbind-koff-2020
FAK	4gu6	4gu6_ligand_50_93_dock.mol2	J. Med. Chem. 2013, 56, 3, 1160–1183	https://doi.org/10.1021/jm3016014	https://www.rcsb.org/structure/4gu6	Docking	PDBbind-koff-2020
FAK	4k9y	4k9y_ligand_native_94.mol2	Bioorg. Med. Chem. Lett. 2013, 23, 5401–5409	https://doi.org/10.1016/j.bmcl.2013.07.050	https://www.rcsb.org/structure/4k9y	X-ray	PDBbind-koff-2020
FAK	4kao	4kao_ligand_16_95_dock.mol2	Bioorg. Med. Chem. Lett. 2013, 23, 5401–5409	https://doi.org/10.1016/j.bmcl.2013.07.050	https://www.rcsb.org/structure/4kao	Docking	PDBbind-koff-2020
FAK	4kao	4kao_ligand_17_96_dock.mol2	Bioorg. Med. Chem. Lett. 2013, 23, 5401–5409	https://doi.org/10.1016/j.bmcl.2013.07.050	https://www.rcsb.org/structure/4kao	Docking	PDBbind-koff-2020
FAK	4kao	4kao_ligand_18_97_dock.mol2	Bioorg. Med. Chem. Lett. 2013, 23, 5401–5409	https://doi.org/10.1016/j.bmcl.2013.07.050	https://www.rcsb.org/structure/4kao	Docking	PDBbind-koff-2020
FAK	4kao	4kao_ligand_19_98_dock.mol2	Bioorg. Med. Chem. Lett. 2013, 23, 5401–5409	https://doi.org/10.1016/j.bmcl.2013.07.050	https://www.rcsb.org/structure/4kao	Docking	PDBbind-koff-2020
FAK	4kao	4kao_ligand_20_99_dock.mol2	Bioorg. Med. Chem. Lett. 2013, 23, 5401–5409	https://doi.org/10.1016/j.bmcl.2013.07.050	https://www.rcsb.org/structure/4kao	Docking	PDBbind-koff-2020
FAK	4kao	4kao_ligand_21_100_dock.mol2	Bioorg. Med. Chem. Lett. 2013, 23, 5401–5409	https://doi.org/10.1016/j.bmcl.2013.07.050	https://www.rcsb.org/structure/4kao	Docking	PDBbind-koff-2020
FAK	4kao	4kao_ligand_22_101_dock.mol2	Bioorg. Med. Chem. Lett. 2013, 23, 5401–5409	https://doi.org/10.1016/j.bmcl.2013.07.050	https://www.rcsb.org/structure/4kao	Docking	PDBbind-koff-2020
FAK	4kao	4kao_ligand_23_102_dock.mol2	Bioorg. Med. Chem. Lett. 2013, 23, 5401–5409	https://doi.org/10.1016/j.bmcl.2013.07.050	https://www.rcsb.org/structure/4kao	Docking	PDBbind-koff-2020
FAK	4kao	4kao_ligand_25_104_dock.mol2	Bioorg. Med. Chem. Lett. 2013, 23, 5401–5409	https://doi.org/10.1016/j.bmcl.2013.07.050	https://www.rcsb.org/structure/4kao	Docking	PDBbind-koff-2020
FAK	4kao	4kao_ligand_26_105_dock.mol2	Bioorg. Med. Chem. Lett. 2013, 23, 5401–5409	https://doi.org/10.1016/j.bmcl.2013.07.050	https://www.rcsb.org/structure/4kao	Docking	PDBbind-koff-2020
FAK	4kao	4kao_ligand_native_106.mol2	Bioorg. Med. Chem. Lett. 2013, 23, 5401–5409	https://doi.org/10.1016/j.bmcl.2013.07.050	https://www.rcsb.org/structure/4kao	X-ray	PDBbind-koff-2020
FAK	4kao	4kao_ligand_28_107_dock.mol2	Bioorg. Med. Chem. Lett. 2013, 23, 5401–5409	https://doi.org/10.1016/j.bmcl.2013.07.050	https://www.rcsb.org/structure/4kao	Docking	PDBbind-koff-2020
FAK	4kao	4kao_ligand_29_108_dock.mol2	Bioorg. Med. Chem. Lett. 2013, 23, 5401–5409	https://doi.org/10.1016/j.bmcl.2013.07.050	https://www.rcsb.org/structure/4kao	Docking	PDBbind-koff-2020
FAK	4kao	4kao_ligand_native_106.mol2	Bioorg. Med. Chem. Lett. 2013, 23, 5401–5409	https://doi.org/10.1016/j.bmcl.2013.07.050	https://www.rcsb.org/structure/4kao	X-ray	PDBbind-koff-2020
